# Data-driven workflow for comprehensive gene expression analysis in complex microbiomes

**DOI:** 10.1101/2025.01.17.632662

**Authors:** Ryo Mameda, Hidemasa Bono

**Author notes:** **Correspondence:** Hidemasa Bono.

## Abstract

Complex microbiomes, characterized by highly diverse microbial species, are ubiquitous in the environment. However, the genomes of many constituent microbes remain uncharacterized, complicating the use of publicly available genome sequences as reference data for gene expression analysis based on next-generation sequencing (NGS) data. Consequently, selecting suitable reference sequences is critical for accurate gene expression analysis in complex microbiomes. Additionally, such analyses require precise quantitative evaluation of the genes within each microorganism. In this study, we identified appropriate reference sequences and developed a data-driven analytical workflow for gene expression analysis in complex microbiomes. Utilizing metagenomic and metatranscriptomic NGS reads from these microbiomes, the workflow evaluates gene abundance and transcriptional levels, addressing key analytical challenges. The findings demonstrate that metagenomic contigs are more suitable than conventional reference sequences for mapping both metagenomic and metatranscriptomic data. Moreover, this workflow facilitates not only the assessment of transcriptional activity but also the evaluation of gene expression potential.
