## Supplemental Table 1 for "Data-driven workflow for comprehensive gene expression analysis in complex microbiomes"

### Sheet: Sheet1
SRR	sample type	reference
SRR20140048	metagenomic	[16]
SRR20140049	metagenomic	[16]
SRR20140050	metagenomic	[16]
SRR20140051	metagenomic	[16]
SRR20140052	metagenomic	[16]
SRR20140053	metagenomic	[16]
SRR20140054	metagenomic	[16]
SRR20140055	metagenomic	[16]
SRR20140138	metatranscriptomic	[16]
SRR20140139	metatranscriptomic	[16]
SRR20140141	metatranscriptomic	[16]
SRR20140142	metatranscriptomic	[16]
SRR20140143	metatranscriptomic	[16]
SRR20140144	metatranscriptomic	[16]
SRR20140145	metatranscriptomic	[16]
SRR20140146	metatranscriptomic	[16]
SRR22411266	metagenomic	[15]
SRR22411277	metagenomic	[15]
SRR22411293	metagenomic	[15]
SRR22411304	metagenomic	[15]
SRR22411313	metagenomic	[15]
SRR22411314	metagenomic	[15]
SRR22411022	metatranscriptomic	[15]
SRR22411033	metatranscriptomic	[15]
SRR22411020	metatranscriptomic	[15]
SRR22411021	metatranscriptomic	[15]
SRR22411044	metatranscriptomic	[15]
SRR22411045	metatranscriptomic	[15]
SRR22507541	metagenomic	[17]
SRR22507542	metagenomic	[17]
SRR22507543	metagenomic	[17]
SRR22507544	metagenomic	[17]
SRR22506317	metatranscriptomic	[17]
SRR22506319	metatranscriptomic	[17]
SRR22506320	metatranscriptomic	[17]
SRR22506321	metatranscriptomic	[17]
SRR22506322	metatranscriptomic	[17]
SRR22506323	metatranscriptomic	[17]
SRR22506324	metatranscriptomic	[17]
SRR22506325	metatranscriptomic	[17]
SRR22506326	metatranscriptomic	[17]
SRR22506304	metatranscriptomic	[17]
SRR22506327	metatranscriptomic	[17]
SRR22506328	metatranscriptomic	[17]
SRR24888308	metagenomic	[14]
SRR24888310	metagenomic	[14]
SRR24888329	metagenomic	[14]
SRR24888330	metagenomic	[14]
SRR24888635	metagenomic	[14]
SRR24888648	metagenomic	[14]
SRR24887267	metatranscriptomic	[14]
SRR24887221	metatranscriptomic	[14]
SRR24887404	metatranscriptomic	[14]
SRR24887272	metatranscriptomic	[14]
SRR24888495	metatranscriptomic	[14]
SRR24887388	metatranscriptomic	[14]
