## Supplemental Table 2 for "Data-driven workflow for comprehensive gene expression analysis in complex microbiomes"

### Sheet: contig_stats
SRR	type	num_seqs	sum_len	min_len	avg_len	max_len	Q1	Q2	Q3	sum_gap	N50	N50_num	Q20(%)	Q30(%)	AvgQual	GC(%)
SRR20140048	MAG	1106	4483058	2500	4053.4	16497	2958	3554	4619	0	4031	372	0	0	0	54.51
SRR20140049	MAG	7503	20530078	1000	2736.2	88288	1159	1446	2709	0	3717	967	0	0	0	57.32
SRR20140050	MAG	20969	53773583	1000	2564.4	287038	1199	1579	2647	0	3044	2233	0	0	0	55.48
SRR20140051	MAG	6672	17647663	1000	2645	192521	1120	1321	1781	0	3064	426	0	0	0	58.42
SRR20140052	MAG	12575	34824904	1000	2769.4	104913	1216	1653	2881	0	3582	1793	0	0	0	60.79
SRR20140053	MAG	7249	23415568	1000	3230.2	26723	1409	2584	3823	0	3931	1031	0	0	0	53.78
SRR20140054	MAG	6836	31793007	1000	4650.8	116854	1629	2963.5	4871	0	6287	779	0	0	0	57.02
SRR20140055	MAG	9349	60198317	1000	6439	183667	2566	4010	7027	0	9283	1043	0	0	0	61.44
SRR22411266	MAG	9322	25246269	1000	2708.2	308640	1118	1324	1853	0	3935	446	0	0	0	56.28
SRR22411277	MAG	2509	6123137	1000	2440.5	79016	1092	1259	1743	0	3949	303	0	0	0	54.7
SRR22411293	MAG	5272	13139845	1000	2492.4	109871	1099	1268.5	1652	0	3018	371	0	0	0	59.18
SRR22411304	MAG	13322	29779532	1000	2235.4	46084	1140	1422.5	2638	0	2807	2121	0	0	0	62.54
SRR22411313	MAG	3299	14481945	1000	4389.8	208790	1249.5	1848	3407.5	0	7940	127	0	0	0	64.66
SRR22411314	MAG	668	4638936	2502	6944.5	60443	3499	4779	8066.5	0	8367	154	0	0	0	66.74
SRR22507541	MAG	30215	59904138	1000	1982.6	92889	1160	1424	1988	0	1963	3150	0	0	0	53.67
SRR22507542	MAG	14114	29697581	1000	2104.1	193587	1124	1344	1892	0	2105	1985	0	0	0	60.5
SRR22507543	MAG	5262	13770320	1000	2616.9	100201	1137	1366	1961	0	3383	597	0	0	0	50.43
SRR22507544	MAG	27264	55196650	1000	2024.5	224494	1158	1433	2087	0	2084	3197	0	0	0	53.13
SRR20140048	metagenomic contig	426821	229699401	200	538.2	28703	353	431	576	0	532	3750	0	0	0	59.75
SRR20140049	metagenomic contig	369930	225124907	200	608.6	88288	356	447	634	0	620	4587	0	0	0	57.6
SRR20140050	metagenomic contig	1090196	652176434	200	598.2	287038	357	448	632	0	607	6002	0	0	0	59.24
SRR20140051	metagenomic contig	759174	407688770	200	537	192521	350	426	570	0	528	4359	0	0	0	61
SRR20140052	metagenomic contig	1143302	696326389	200	609	142236	356	449	637	0	623	6727	0	0	0	59.88
SRR20140053	metagenomic contig	237916	150591701	200	633	26723	360	457	655	0	652	4240	0	0	0	59.71
SRR20140054	metagenomic contig	378540	265756770	200	702.1	116854	365	476	712	0	763	5682	0	0	0	60.07
SRR20140055	metagenomic contig	601088	445279269	200	740.8	183667	359	466	708	0	832	8195	0	0	0	59.71
SRR22411266	metagenomic contig	1373284	756763990	200	551.1	308640	377	479	623	0	558	3583	0	0	0	61.76
SRR22411277	metagenomic contig	1254535	643562274	200	513	79016	362	449	577	0	520	3236	0	0	0	61.74
SRR22411293	metagenomic contig	1128346	638385266	200	565.8	109871	385	493	643	0	573	3796	0	0	0	64.08
SRR22411304	metagenomic contig	1427096	809987793	200	567.6	46084	382	490	642	0	574	4652	0	0	0	63.16
SRR22411313	metagenomic contig	1157967	641988660	200	554.4	208790	376	477	623	0	560	3963	0	0	0	62.55
SRR22411314	metagenomic contig	1026696	553702813	200	539.3	67297	375	473	611	0	548	3169	0	0	0	61.57
SRR22507541	metagenomic contig	4648562	2977565528	200	640.5	241586	379	482	679	0	662	11976	0	0	0	56.56
SRR22507542	metagenomic contig	1915053	1174546635	200	613.3	269013	382	478	656	0	622	7962	0	0	0	56.61
SRR22507543	metagenomic contig	1733192	1035231113	200	597.3	401436	382	476	647	0	604	6814	0	0	0	55.7
SRR22507544	metagenomic contig	6879677	4371788154	200	635.5	224494	374	479	681	0	664	12841	0	0	0	56.33
SRR24888308	metagenomic contig	2564234	1956543598	200	763	468211	379	502	732	0	824	14563	0	0	0	64.76
SRR24888310	metagenomic contig	2394093	1782666621	200	744.6	263130	378	499	721	0	794	13827	0	0	0	64.97
SRR24888329	metagenomic contig	3365450	2715144598	200	806.8	383696	382	513	764	0	909	17812	0	0	0	64.49
SRR24888330	metagenomic contig	2157194	1726599960	200	800.4	370643	382	508	741	0	880	15203	0	0	0	65.11
SRR24888635	metagenomic contig	3251766	2767598719	200	851.1	397242	386	519	779	0	987	19390	0	0	0	64.4
SRR24888648	metagenomic contig	3555831	3039072215	200	854.7	511521	385	520	781	0	994	20348	0	0	0	64.45
SRR20140138	metatranscriptomic contig	26636	8853668	183	332.4	31067	228	279	363	0	328	782	0	0	0	57.16
SRR20140139	metatranscriptomic contig	42482	13165160	179	309.9	4405	222	267	344	0	306	852	0	0	0	57.93
SRR20140141	metatranscriptomic contig	47194	15197249	172	322	4092	227	277	357	0	320	914	0	0	0	57.43
SRR20140142	metatranscriptomic contig	142990	45251062	176	316.5	6086	225	272	350	0	312	1299	0	0	0	56.92
SRR20140143	metatranscriptomic contig	204542	61869645	184	302.5	6234	216	244	313	0	282	1787	0	0	0	60.7
SRR20140144	metatranscriptomic contig	199726	68920005	180	345.1	9869	221	265	362	0	335	2150	0	0	0	60.88
SRR20140145	metatranscriptomic contig	75304	22708707	182	301.6	4147	215	241	312	0	280	1253	0	0	0	59.75
SRR20140146	metatranscriptomic contig	45906	14954225	182	325.8	9601	225	273	358	0	320	1000	0	0	0	58.06
SRR22411020	metatranscriptomic contig	25328	10512886	192	415.1	20836	291	348	455	0	412	978	0	0	0	51.01
SRR22411021	metatranscriptomic contig	36917	14066653	189	381	60941	251	292	393	0	365	1141	0	0	0	50.8
SRR22411022	metatranscriptomic contig	28123	11529602	197	410	11053	288	339	445	0	407	1098	0	0	0	46.94
SRR22411033	metatranscriptomic contig	23520	9928010	182	422.1	65469	287	336	444	0	412	930	0	0	0	48.9
SRR22411044	metatranscriptomic contig	37258	18766574	182	503.7	21205	291	352	486	0	505	1932	0	0	0	44.36
SRR22411045	metatranscriptomic contig	47680	16744060	181	351.2	21566	249	291	369	0	330	1138	0	0	0	51.87
SRR22506304	metatranscriptomic contig	45084	15304233	180	339.5	2764	257	312	386	0	344	694	0	0	0	56.58
SRR22506317	metatranscriptomic contig	55144	18674415	181	338.6	5120	259	312	385	0	343	736	0	0	0	55.85
SRR22506319	metatranscriptomic contig	60427	20321073	177	336.3	3232	257	310	381	0	340	753	0	0	0	56.03
SRR22506320	metatranscriptomic contig	71635	23749166	179	331.5	3599	255	306	375	0	334	758	0	0	0	56.23
SRR22506321	metatranscriptomic contig	48527	16534220	179	340.7	3521	260	314	388	0	345	684	0	0	0	56.15
SRR22506322	metatranscriptomic contig	66176	22292163	179	336.9	5123	257	310	382	0	340	782	0	0	0	56.32
SRR22506323	metatranscriptomic contig	62620	20296413	169	324.1	5596	249	298	366	0	325	742	0	0	0	56.97
SRR22506324	metatranscriptomic contig	138144	45752808	178	331.2	6983	252	302	370	0	332	1074	0	0	0	56.43
SRR22506325	metatranscriptomic contig	41465	13925558	177	335.8	3318	255	309	380	0	339	672	0	0	0	56
SRR22506326	metatranscriptomic contig	25221	8588664	175	340.5	5496	253	306	383	0	342	660	0	0	0	54.49
SRR22506327	metatranscriptomic contig	32609	11069273	184	339.5	3272	255	309	386	0	345	610	0	0	0	56.34
SRR22506328	metatranscriptomic contig	32607	11185020	177	343	3333	257	312	392	0	348	638	0	0	0	56.35
